# Outer membrane remodeling via lipid-peptidoglycan crosstalk enables lipooligosaccharide-deficient colistin resistance

**DOI:** 10.64898/2026.05.04.722707

**Authors:** Roberto Jhonatan Olea-Ozuna, Berenice Furlan, Hanling Gong, Orietta Massidda, Joseph M. Boll

## Abstract

Gram-negative bacteria rely on an asymmetric outer membrane (OM) for barrier integrity, with phospholipids confined to the inner leaflet and glycolipids such as lipopolysaccharide (LPS) or lipooligosaccharide (LOS) forming the outer leaflet. Although LPS/LOS was long considered essential, recent findings challenge this view, leaving the mechanistic basis and evolutionary flexibility unclear. Here, we identify lipid asymmetry as a structural checkpoint that governs access to LOS-independent survival. Using *Acinetobacter baumannii* as a model, we show that disrupting retrograde phospholipid transport and surface phospholipid degradation destabilizes OM lipid balance, creating a permissive state that enables emergence of LOS-deficient, colistin-resistant variants. Integrated lipidomic and transcriptomic analyses reveal a staged remodeling program that reinforces lipoprotein scaffolds, rewires peptidoglycan synthesis, and expands trafficking pathways to stabilize a glycolipid-free envelope. Critically, loss of LOS coincides with sharp repression of PBP1A, and maintaining its activity blocks adaptation, demonstrating interdependence between OM and peptidoglycan homeostasis. We propose a three-state model—basal, permissive, adapted—that explains how envelope architecture gates evolutionary trajectories to antibiotic resistance.

**Significance:** Colistin is a last-resort antibiotic targeting lipopolysaccharide (LPS) or lipooligosaccharide (LOS) in Gram-negative pathogens, and many emerging antimicrobials aim to inhibit LPS/LOS biosynthesis and transport. Resistance usually arises via lipid A modification, which preserves LPS/LOS while reducing colistin binding. Resistance to colistin can also arise via complete loss of LOS, which occurs in some *Acinetobacter baumannii* strains but is constrained in others, such as strain ATCC 17978. Here, we demonstrate that LOS essentiality is not fixed but dictated by outer membrane architecture. Disrupting phospholipid homeostasis creates a permissive envelope that allows LOS-deficient, colistin-resistant variants to emerge, while reducing peptidoglycan synthesis further promotes this state. These findings identify lipid asymmetry as a structural checkpoint in resistance evolution and suggest that preserving envelope homeostasis could limit bacterial escape from colistin and guide strategies for next-generation antibiotic development.
