## Supplementary material for "Outer membrane remodeling via lipid-peptidoglycan crosstalk enables lipooligosaccharide-deficient colistin resistance": Table S1

### Sheet: WT vs Δmla ΔpldA
Table S1. Differential gene expression profiles in outer membrane homeostasis mutants associated with colistin resistance.
Feature ID	Gene symbol	log2 fold change	FDR
A1S_2016	-	2.50556	0.0263441
A1S_3761		2.45941	0.00574072
A1S_2026	-	2.40596	8.6487e-06
A1S_3760		2.37507	2.4489e-05
A1S_3766		2.27538	0.00287298
A1S_2021	-	2.12356	1.96892e-06
A1S_3758		2.11827	0.0121276
A1S_r12		1.98591	0.00381446
A1S_2022	-	1.89535	0.00209741
A1S_2027	-	1.86927	0.000140202
A1S_3754		1.81704	0.0185934
A1S_2025	-	1.66295	6.50019e-08
A1S_2028	-	1.45642	0.0253009
A1S_0180	-	1.41972	4.44659e-14
A1S_0179	-	1.30712	4.33839e-05
A1S_3297	omp	1.23617	0
A1S_1799	-	1.18431	0.0201321
A1S_1800	-	1.13539	0.0188837
A1S_3273	-	1.01511	0.00633504
A1S_1445		-1.03239	2.47358e-08
A1S_1444	tauC	-1.04356	9.39649e-14
A1S_1699	acoA	-1.16507	0.0215955
A1S_2533	-	-1.17822	0.00216918
A1S_3628		-1.18512	9.62723e-07
A1S_0926	-	-1.19551	3.6697e-06
A1S_2536	cysA	-1.20239	3.98633e-10
A1S_1700	acoB	-1.20622	0.0329939
A1S_3675		-1.20795	0.00317805
A1S_0172	-	-1.21148	6.64054e-09
A1S_2534	cysT	-1.21156	5.80172e-05
A1S_0041	-	-1.23955	3.01955e-09
A1S_1505	-	-1.30377	3.61055e-05
A1S_2858	-	-1.3231	8.97001e-07
A1S_2535	cysW	-1.42607	3.64927e-05
A1S_2449	-	-1.45166	1.15108e-07
A1S_0040	-	-1.52082	8.18534e-08
A1S_1345	-	-1.62363	2.01024e-14
A1S_1346	-	-1.63993	1.83425e-12
A1S_3283	gabP	-1.64577	5.69945e-18
A1S_1336		-1.76944	2.22439e-15
A1S_3796		-1.79456	0.00261458
A1S_2450	-	-1.83515	4.44895e-28
A1S_0804	otsB	-1.84938	0.00307231
A1S_3281	gabT	-1.85109	1.68879e-41
A1S_1335	paaN (paaZ)	-2.11635	2.03271e-30
A1S_1338	paaI2 (paaI,paaC)	-2.12291	5.08954e-08
A1S_1339	paaJ (paaD)	-2.1676	7.23734e-37
trnG_1		-2.19881	0.0337571
A1S_1342	paaB (paaG)	-2.29071	3.52103e-29
A1S_1337		-2.29583	8.32655e-18
A1S_1343	paaC (paaH)	-2.38641	3.57331e-22
A1S_1344	paaE (paaJ,pcaF)	-2.40199	4.70493e-28
A1S_1340	paaK (paaE)	-2.41167	2.96687e-14
A1S_1341	caiD (paaF)	-2.70678	2.01906e-24
A1S_2216	-	-2.80151	6.09586e-52
A1S_2217	-	-2.82682	4.10373e-23
A1S_2214	-	-3.12172	1.61879e-62
A1S_2215	-	-3.3382	1.58331e-85
A1S_1919	pldA	-3.37581	5.52216e-64
A1S_2213	-	-3.444	4.85535e-47
A1S_2218	-	-3.63839	4.51139e-49
A1S_3103	mlaF	-7.17471	9.16362e-256
A1S_3099	mlaB	-8.3075	1.25771e-95
trnV_4		-34.3387	1.80745e-06
A1S_3102	mlaE	-39.1279	0
A1S_3101	mlaD	-39.1486	1.3082e-248
A1S_3100	mlaC	-40.9964	7.70755e-64

### Sheet: Δmla ΔpldA vs LOS-
Table S1. Differential gene expression profiles in outer membrane homeostasis mutants associated with colistin resistance.
Feature ID	Gene symbol	log2 fold change	FDR
A1S_2889	-	10.858	0
A1S_0032	-	10.6853	0
A1S_2885	-	8.30554	0
A1S_3791	-	8.20686	0
A1S_2157	-	5.75621	0
A1S_3480		5.72174	2.17059e-06
A1S_0538	macA	5.42911	0
A1S_0536	macB	5.20401	0
A1S_3492	-	5.18473	0
A1S_0537	-	4.90246	0
A1S_3864	-	4.80781	0
A1S_3253	-	4.64795	0
A1S_0535	TolC	4.54726	0
A1S_0666	-	4.51326	0.00100968
A1S_2325	-	4.45441	0
A1S_3127	-	4.39853	0
A1S_2729	lolA	4.29159	0
A1S_0665	-	4.14896	0.0161389
A1S_3493	-	3.98108	0
A1S_0033	-	3.90334	0
A1S_0835	lolB	3.8784	0
A1S_0664	-	3.76305	0.0353312
A1S_3411	-	3.67107	9.70227e-05
A1S_2654	-	3.58103	0
A1S_2259	-	3.42811	0
A1S_2455	-	3.35893	0
A1S_3412	-	3.23552	0
A1S_0518	lolA	3.22852	0
A1S_0516	-	3.21796	0
A1S_3317	-	3.18285	0
A1S_1957	kynU	3.16028	0
A1S_0114	-	3.1059	0.00257224
A1S_1292	-	3.09886	0
A1S_3139	-	3.09229	0
A1S_3034	-	3.06592	0
A1S_1248	-	3.04084	0
A1S_0189	-	3.00286	0
A1S_0674	-	2.97141	0.0208953
A1S_0391		2.95161	1.08439e-06
A1S_2660	-	2.9386	0
A1S_0158	-	2.91695	0
A1S_3585		2.83828	0.000209727
A1S_0669	-	2.77019	4.42954e-12
A1S_0959	-	2.73859	0.000108555
A1S_2883	baeR	2.67671	0
A1S_0519	-	2.62575	0
A1S_2884	-	2.56949	0
A1S_2892	-	2.55516	0
A1S_2158	-	2.50243	0
A1S_3865		2.47952	0
A1S_0671	-	2.46419	4.07541e-06
A1S_0093	-	2.44881	7.24347e-08
A1S_0672	-	2.4091	0.00372538
A1S_1799	-	2.39742	0
A1S_0508	-	2.36092	0
A1S_1751	-	2.35551	4.38496e-07
A1S_0806	bioA	2.31272	0
A1S_3682		2.25996	0.00560404
A1S_1800	-	2.18136	0
A1S_0908	emrA	2.1548	5.14174e-14
A1S_2142	-	2.08649	2.97146e-05
A1S_3777		2.08516	8.95319e-05
A1S_0031	argA	2.07859	0
A1S_0670	-	2.07461	0.00103398
A1S_1956	-	2.05796	2.74578e-06
A1S_2093	-	2.03557	4.29027e-09
A1S_0113	-	2.02747	0.00319251
A1S_1752	-	2.02547	0.000303237
A1S_0044	nadC	2.01764	0
A1S_0667	-	1.95491	2.11304e-05
A1S_1293	assA	1.9483	0.0136482
A1S_3901		1.91635	7.31485e-08
A1S_0112	-	1.91263	0.0174421
A1S_2893	-	1.84787	0
A1S_0092	-	1.84743	2.65865e-12
A1S_2434	-	1.84092	5.34663e-14
A1S_2863	-	1.83356	0
A1S_2611	lolD	1.82628	0
A1S_3821		1.81664	2.93648e-10
A1S_2826	-	1.81162	0
A1S_0807	bioF	1.80688	0
A1S_3447	-	1.78386	2.56534e-15
A1S_1750	adeB	1.77152	8.1958e-07
A1S_3225	-	1.7427	0
A1S_3281	gabT	1.73265	0
A1S_0808	bioC	1.72881	0
A1S_3463	-	1.71962	4.02132e-08
A1S_0564	-	1.71283	8.41968e-07
A1S_2141	-	1.70172	0.000628331
A1S_1952	-	1.69257	7.63775e-07
A1S_0178	-	1.68018	0
A1S_0909	emrB	1.67743	4.8145e-06
A1S_0511	-	1.67494	4.69964e-14
A1S_3361	-	1.67378	1.93222e-14
A1S_3462	-	1.64449	9.66331e-11
A1S_2613	lolE	1.64238	0
A1S_3280	gabD1 (gabD)	1.64009	0
A1S_2258	-	1.62504	0
A1S_1180	-	1.61913	0
A1S_1294	assA	1.56875	2.38146e-06
A1S_2882	-	1.55516	5.07067e-15
A1S_0884	-	1.55186	0
A1S_2140	kdpB	1.54254	0.00577441
A1S_2734	-	1.52865	0
A1S_0834		1.52751	0
A1S_3371	-	1.5173	0
A1S_3297	omp	1.51561	0
A1S_2456	-	1.51024	5.47277e-09
A1S_2262	rpoH	1.50702	0
A1S_1027	-	1.50508	0
A1S_0460	lgt	1.49522	0
A1S_2139	kdpC	1.47565	0.000164005
A1S_3487		1.47158	3.38244e-07
A1S_0745	-	1.4674	0.00556156
A1S_3654		1.45594	4.93304e-05
A1S_3446	-	1.45426	7.43606e-11
A1S_2612	lolC	1.42628	0
A1S_0115	-	1.42084	0.0315723
A1S_2247	-	1.42025	0
A1S_0809	bioD	1.41688	0
A1S_0941	-	1.40876	2.58162e-06
A1S_3445	-	1.40523	2.94852e-13
A1S_3573		1.39989	0.0305515
A1S_1357		1.39673	6.06028e-11
A1S_2592	tolR	1.38939	0
A1S_0931	-	1.38537	0
A1S_3432	mutY	1.38406	0.00150819
A1S_0037	dsbA	1.38101	0
A1S_0515	-	1.36812	1.56783e-11
A1S_2735	adeI	1.31354	0
A1S_1823	-	1.30837	0.00123291
A1S_2271	-	1.30373	0.00431022
A1S_3662		1.29249	7.17996e-06
A1S_0930	-	1.2887	0
A1S_3143	sodC	1.28125	0
A1S_3283	gabP	1.27847	1.46963e-14
A1S_0628	-	1.26356	1.63651e-10
A1S_2736	adeJ	1.25218	0
A1S_3504		1.24988	7.74737e-05
A1S_0522	-	1.24433	1.57629e-06
A1S_0523	-	1.2399	0.00208161
A1S_0206		1.23962	0.0426386
A1S_3747		1.23654	1.88877e-05
A1S_1539	-	1.23389	0.00140235
A1S_2786	-	1.23317	3.31553e-08
A1S_3035	xpt	1.23059	0
A1S_0514	-	1.21792	5.8048e-06
A1S_1760	-	1.20538	0
A1S_3372	-	1.16777	0.0112994
A1S_1028	-	1.16521	3.43644e-06
A1S_0510	-	1.15683	0.00495195
A1S_2807	-	1.14078	0.0014871
A1S_0934	-	1.14067	8.32928e-06
A1S_0082		1.13288	0.00103398
A1S_1831	-	1.12795	0.00133868
A1S_1503	-	1.11987	0.0479438
A1S_0512	-	1.11053	1.54117e-06
A1S_0513	-	1.10743	1.05774e-09
A1S_0448		1.08599	3.09896e-05
A1S_0963	-	1.07659	0.0389951
A1S_2432	nlpD	1.05989	0
A1S_1517	bla-OXA-69	1.05819	1.98854e-10
A1S_2737	adeK	1.04803	0
A1S_1680	-	1.04537	1.91792e-05
A1S_3642		1.04261	0.0205592
A1S_2543	-	1.03825	0
A1S_0521	-	1.03098	7.26406e-06
A1S_3468	-	1.02711	7.21222e-10
A1S_2124	-	1.02706	7.07969e-07
A1S_1336		1.02654	0
A1S_0348	ubiB	1.02365	1.76506e-13
A1S_2594		1.02106	0
A1S_3900		1.01616	0.0105342
A1S_2264	thiS	1.01546	0
A1S_3146	mdfA	1.01498	6.43988e-14
A1S_1963	recX	1.0094	0.00039378
A1S_1988	tusD	1.00693	0
A1S_0465	tatB	1.00323	0.0395354
A1S_2785	-	-1.00083	1.24193e-14
A1S_1665	-	-1.00189	4.04701e-10
A1S_0248	dksA	-1.00374	1.92224e-11
A1S_2421	-	-1.00396	0.000575676
A1S_1254	-	-1.00514	2.83429e-05
A1S_1637	hup (hupB)	-1.00689	1.05612e-05
A1S_0895	fur	-1.00943	1.81486e-12
A1S_2633	cycA3 (cycA)	-1.01569	5.64045e-33
A1S_0261	algR	-1.01651	4.18291e-12
A1S_3845		-1.01788	0.0257596
A1S_2452	-	-1.01903	2.4099e-05
A1S_1094	-	-1.01911	4.1303e-10
A1S_3690		-1.02013	0.00095134
A1S_1510	-	-1.02047	8.18928e-05
A1S_2460	-	-1.02501	1.92698e-09
A1S_3250	-	-1.02519	1.17143e-11
A1S_1470	gpo	-1.02545	5.96655e-13
A1S_3860		-1.02556	0.00101139
A1S_0015	-	-1.02823	7.88488e-62
A1S_3449	ppc	-1.02835	2.0709e-19
A1S_2761	prpF	-1.03046	3.16505e-29
A1S_0651	-	-1.03224	2.69729e-06
A1S_2340	-	-1.03304	4.61945e-31
A1S_2275	-	-1.03387	3.41572e-12
A1S_2120	rsuA	-1.0363	6.36028e-08
A1S_3385	-	-1.03944	4.15754e-15
A1S_3626		-1.03968	1.08411e-06
A1S_2080	-	-1.04039	7.59268e-05
A1S_1451	-	-1.04176	0.000421283
A1S_0528	secB	-1.04887	4.36289e-06
A1S_2054	-	-1.0489	2.96133e-06
A1S_0107	-	-1.05296	1.8812e-07
A1S_0626	-	-1.05406	1.13337e-05
A1S_2510	-	-1.05569	1.01314e-17
A1S_0244	-	-1.0566	0.000895433
trnE_4		-1.05864	0.00256118
A1S_0767	-	-1.05872	9.52212e-05
A1S_2202	-	-1.06138	0.000294052
A1S_3692		-1.06913	3.81131e-05
A1S_1671	-	-1.07125	0.00251931
A1S_3804		-1.0726	0.000124037
A1S_1469	msrB	-1.07338	5.84504e-10
A1S_2537	cbl	-1.07574	1.53875e-11
A1S_3287	ssb	-1.07674	6.39945e-23
A1S_3338	-	-1.07997	0.0240777
A1S_1449	-	-1.08016	0.000100751
A1S_0474	-	-1.08021	3.15205e-17
A1S_2926	-	-1.0806	1.65745e-16
A1S_0921	arcD	-1.08135	0.00102752
A1S_0176	-	-1.08155	0.0386478
A1S_1940	map2 (map)	-1.08259	8.00295e-31
A1S_3322	-	-1.0848	0.0140982
A1S_3709		-1.08698	0.000508444
A1S_3729		-1.0876	0.000171657
A1S_3839		-1.08929	1.60572e-08
A1S_1992	-	-1.08987	1.2017e-06
A1S_0618	-	-1.09012	1.41639e-08
A1S_2890	-	-1.09048	2.03495e-09
A1S_3858		-1.09495	6.18092e-07
A1S_3727		-1.09537	7.24347e-08
A1S_1615	cysQ	-1.09616	6.08874e-12
A1S_0599	-	-1.09686	0.0380503
A1S_3797		-1.09692	0.00175544
A1S_1866	-	-1.10018	4.06437e-12
A1S_1655	-	-1.10061	1.74474e-26
A1S_0305		-1.10071	3.70558e-19
A1S_1092	-	-1.10195	0.0424539
A1S_3549		-1.10219	0.000970642
A1S_1008	aceA	-1.10301	2.89429e-33
A1S_2514	-	-1.1035	4.1025e-18
A1S_0196		-1.10502	3.91974e-58
A1S_3714		-1.10645	0.00575755
A1S_1559	pilZ	-1.10666	0.0288541
A1S_2018	-	-1.10733	0.0204851
A1S_1576	-	-1.10817	1.07788e-17
A1S_3207	sbp	-1.11197	0.0255591
A1S_2042	-	-1.11273	0.00153114
A1S_2096	hpcD	-1.11389	1.71697e-11
A1S_0141	tyrA	-1.11417	5.63515e-54
A1S_0207	-	-1.12283	6.21491e-37
A1S_3514		-1.12637	1.93152e-08
A1S_3300		-1.12784	4.75779e-09
A1S_1444	tauC	-1.12881	1.46852e-07
A1S_1269	-	-1.1293	0.00139586
A1S_0690	-	-1.13134	7.98677e-17
A1S_3268	-	-1.13481	1.27102e-07
A1S_3615		-1.13652	4.0511e-05
A1S_1932	-	-1.13741	0.00350721
A1S_1721	-	-1.13782	0.0326887
A1S_1396	-	-1.1384	0.0307236
A1S_2417	-	-1.14102	7.79008e-20
A1S_3478		-1.14438	1.69299e-30
A1S_3843		-1.1484	0.000603737
A1S_0388	-	-1.15072	1.96497e-33
A1S_0914	-	-1.15181	1.07001e-05
A1S_1526	-	-1.1531	5.78829e-14
A1S_2125	-	-1.15498	0.0231648
A1S_2788	-	-1.1562	0.00631592
A1S_1727	-	-1.15669	1.05298e-07
A1S_3051	-	-1.15681	7.41068e-12
A1S_0211	tniC	-1.16185	1.12998e-10
A1S_3208	-	-1.16317	2.23424e-10
A1S_3679		-1.16559	0.00101139
A1S_2823	-	-1.16591	8.75384e-07
A1S_2397	-	-1.16714	0.000607256
A1S_1601	glcB	-1.16724	5.77291e-27
A1S_1811	-	-1.16906	1.18458e-08
A1S_1530	putP	-1.17792	1.17888e-85
A1S_0106	-	-1.17856	1.38745e-07
A1S_3014	-	-1.18136	0.000254412
A1S_3775		-1.182	2.0198e-15
A1S_1965	lpxA	-1.18567	6.83035e-29
A1S_3823		-1.18602	0.00593937
A1S_2822	-	-1.18639	0.0420804
A1S_2601	-	-1.18811	1.43891e-09
A1S_0407	-	-1.19065	2.19716e-05
A1S_1228	csp1 (csp)	-1.19389	9.21125e-08
A1S_2703	-	-1.2	6.33427e-53
A1S_2131	-	-1.20034	5.2485e-37
A1S_2391	basA	-1.20364	0.0480137
A1S_0820	-	-1.20755	1.54201e-07
A1S_3050	-	-1.20868	1.1457e-05
trnS_3		-1.20945	0.00156477
A1S_3765		-1.20947	0.0392964
A1S_3869		-1.21197	0.00133868
A1S_2506	-	-1.21811	3.85272e-06
A1S_1753	adeR	-1.21871	8.17869e-05
A1S_1921	-	-1.22297	1.74101e-08
A1S_0302	-	-1.22503	7.9862e-06
A1S_1450	-	-1.22792	1.18795e-06
A1S_3299	-	-1.22796	7.5497e-07
A1S_1268	-	-1.22948	2.16241e-05
A1S_3049	-	-1.2296	2.4292e-11
A1S_2466	-	-1.23101	0.000103863
A1S_2123	-	-1.23459	0.0218842
A1S_0323	-	-1.23805	8.78014e-15
A1S_2248	tkrA	-1.23895	3.17989e-27
A1S_0783	-	-1.24175	1.97373e-43
A1S_3599		-1.248	6.09604e-13
A1S_0167	-	-1.24978	0.00137629
A1S_1499	-	-1.25168	0.00607439
A1S_2939	actP1 (actP)	-1.25746	2.20252e-13
A1S_2946	-	-1.25747	2.61692e-06
A1S_1060	-	-1.26076	0.0001177
A1S_2944	-	-1.26238	0.000636689
A1S_3537		-1.26495	1.57629e-06
A1S_2602	-	-1.26609	1.7283e-14
A1S_3191	comQ	-1.26747	0.00254943
A1S_3363	-	-1.27138	0.00370418
A1S_1093	astA2 (astA)	-1.27695	0.000288567
A1S_2559	-	-1.27846	3.60191e-10
A1S_1186	clpB	-1.28068	7.21117e-33
A1S_1073	-	-1.28073	1.12729e-07
A1S_3290	-	-1.28313	1.27882e-12
A1S_2787	-	-1.2833	1.09896e-05
A1S_2028	-	-1.28673	0.00754786
A1S_1182	-	-1.28876	1.50736e-18
A1S_3192	comL	-1.29073	0.0445316
A1S_2811	pilL	-1.29259	0.00106734
A1S_0097	-	-1.29273	1.04868e-34
A1S_0184	-	-1.29817	3.24021e-09
A1S_1608	-	-1.29822	2.045e-10
A1S_1754	adeS	-1.2985	0.00289813
A1S_3527		-1.2987	1.53375e-14
A1S_3625		-1.30023	0.00114613
A1S_3762		-1.30036	0.000293424
A1S_2195	-	-1.31219	8.04556e-10
A1S_2653	greB	-1.31296	0.00117998
A1S_2888	-	-1.31376	7.94119e-14
A1S_3761		-1.31507	0.0300752
A1S_3774		-1.31872	3.28389e-24
A1S_0365	-	-1.32788	2.52124e-07
A1S_2029	-	-1.32801	0.0492233
A1S_1528	putA	-1.33112	3.8655e-87
A1S_3324	-	-1.33197	1.00574e-06
A1S_1318	-	-1.33492	7.30494e-17
A1S_3530		-1.33783	9.19288e-09
A1S_3323	-	-1.34057	0.00171621
A1S_2084	-	-1.34327	1.35076e-06
A1S_3193	comO	-1.34599	0.0341296
A1S_0306		-1.34614	1.58363e-18
A1S_2475	icd	-1.3465	3.28639e-25
A1S_0633	-	-1.34757	3.72409e-09
A1S_0177	cysK	-1.34934	1.93909e-44
A1S_0877	rhtC	-1.34937	5.88848e-50
A1S_2442	-	-1.34965	2.48513e-08
A1S_2584	-	-1.3522	2.22643e-21
A1S_2847	-	-1.3566	1.80528e-159
A1S_1734	-	-1.36026	1.95054e-05
A1S_1705	-	-1.36097	2.81548e-17
A1S_3591		-1.36166	3.37141e-05
A1S_3533		-1.3637	1.02854e-16
A1S_2814	pilH	-1.37441	5.40096e-14
A1S_3174	-	-1.37444	5.46517e-05
A1S_1267	-	-1.37457	1.24073e-12
A1S_2291	-	-1.37612	3.18975e-05
A1S_3325	-	-1.38292	2.41085e-16
A1S_1610	-	-1.38389	1.5207e-20
A1S_3867		-1.38553	2.64998e-08
A1S_1950	-	-1.39079	5.55818e-06
A1S_2279	-	-1.39766	4.96961e-19
A1S_1397	-	-1.40689	2.37088e-05
A1S_3519		-1.40866	5.7017e-08
A1S_0824	-	-1.4087	2.46422e-14
A1S_1264	-	-1.40944	3.66181e-08
A1S_3524		-1.41105	4.30858e-07
A1S_1879	-	-1.41143	1.09345e-65
A1S_3330		-1.41572	2.75904e-24
A1S_0638	-	-1.42191	7.53245e-30
A1S_0209	-	-1.42284	2.27886e-43
A1S_3531		-1.42939	4.76319e-08
A1S_1010	-	-1.4321	0.00265413
A1S_0640	-	-1.43312	8.44491e-11
A1S_3713		-1.4364	1.04752e-08
A1S_0304	-	-1.43907	2.88566e-07
A1S_0210	-	-1.44242	2.21118e-29
A1S_2231	-	-1.44259	0.000379874
A1S_3767		-1.44291	0.0228161
A1S_1611	-	-1.4506	2.58316e-29
A1S_1400	-	-1.45238	7.66279e-09
A1S_2694	-	-1.453	6.27888e-06
A1S_1926	-	-1.45346	3.49408e-13
A1S_2667	-	-1.45376	5.52746e-12
A1S_1398	-	-1.45474	0.000926825
A1S_0425	-	-1.45487	3.31279e-06
A1S_2645	-	-1.45652	0.00134286
A1S_2789	-	-1.45897	6.87668e-09
A1S_0635	-	-1.45952	0.0119649
A1S_0625	-	-1.46155	1.84917e-12
A1S_3273	-	-1.46843	4.73919e-06
A1S_1636	-	-1.46993	1.72896e-06
A1S_3763		-1.47222	0.00158222
A1S_1687	-	-1.47524	0.00016366
A1S_3518		-1.478	3.23738e-17
A1S_3571		-1.47847	5.24839e-11
A1S_1053	-	-1.47904	8.22714e-07
A1S_1319	-	-1.48265	1.32193e-66
A1S_1925	cydB	-1.48297	1.63214e-15
A1S_0650	-	-1.48439	9.84085e-09
A1S_0487		-1.48685	8.25635e-75
A1S_0409	-	-1.49725	1.83357e-34
A1S_1613	-	-1.50211	8.1351e-16
A1S_3816		-1.50345	5.41388e-14
A1S_0490	-	-1.50596	8.44221e-16
A1S_0128	-	-1.50674	2.87637e-09
A1S_0771	-	-1.511	3.4221e-08
A1S_0079	-	-1.51222	0.000489977
A1S_3431	-	-1.51447	8.04577e-92
A1S_3401	-	-1.51536	0.0208953
A1S_0629	-	-1.51599	1.64033e-15
trnE_3		-1.51645	9.34937e-05
A1S_1193	-	-1.52089	8.47649e-12
A1S_1270	bccA	-1.52199	1.01804e-10
A1S_3719		-1.52299	1.29046e-13
A1S_1761	-	-1.5284	1.53279e-07
A1S_2669		-1.5285	3.40818e-06
A1S_3525		-1.52936	5.82015e-13
trnL_1		-1.53075	0.0148816
A1S_3572		-1.53605	2.38742e-16
A1S_2695	-	-1.53616	1.07596e-05
A1S_3110	-	-1.53658	9.44492e-64
A1S_0449	calB	-1.53742	2.74042e-59
A1S_3753		-1.53933	6.43159e-07
A1S_0911	-	-1.54263	2.2263e-07
A1S_0873	-	-1.54786	1.26597e-56
A1S_0533	-	-1.54965	1.04011e-32
A1S_3538		-1.55766	8.48873e-14
A1S_0891	-	-1.56332	5.84109e-10
A1S_1612	-	-1.56431	1.47993e-30
A1S_1498	-	-1.56534	3.16554e-11
A1S_2848	-	-1.56864	4.75428e-41
A1S_0598	-	-1.56969	1.92938e-07
A1S_3278	-	-1.57137	8.62661e-11
A1S_3397	-	-1.57192	0.000101652
A1S_2026	-	-1.57371	0.000133428
A1S_3398	murI1 (murI)	-1.57504	5.10546e-19
A1S_3552		-1.58345	5.26066e-08
A1S_3520		-1.58697	1.03974e-33
A1S_2928	-	-1.5903	2.57727e-31
A1S_2692	-	-1.59053	1.88066e-13
A1S_3399	-	-1.59733	1.95083e-06
A1S_2769	-	-1.59878	5.74142e-07
A1S_1119	-	-1.60181	5.21663e-16
A1S_0347	-	-1.60562	1.17143e-11
A1S_1935	-	-1.61513	1.07947e-62
A1S_2509	-	-1.62118	1.43379e-13
A1S_0090	-	-1.62529	1.03988e-23
A1S_3553		-1.63139	4.29265e-06
A1S_2812	pilJ	-1.63222	2.49637e-10
A1S_2372	basJ	-1.64087	3.03719e-05
A1S_3521		-1.64743	1.12678e-07
A1S_2090	-	-1.64798	1.10273e-06
A1S_3846		-1.65602	7.23468e-06
A1S_2027	-	-1.65718	4.32486e-05
A1S_2911	-	-1.66032	6.71988e-10
A1S_3350	-	-1.66189	1.05661e-13
A1S_3458	-	-1.67205	2.49134e-76
A1S_3734		-1.6735	3.52418e-08
A1S_2021	-	-1.67404	4.24462e-06
A1S_3013	-	-1.68314	6.64219e-09
A1S_1670	-	-1.68454	1.2138e-06
A1S_1317	-	-1.68924	3.79262e-40
A1S_3759		-1.69029	5.89981e-09
A1S_3652		-1.69607	4.36004e-16
A1S_2025	-	-1.70197	4.17042e-10
A1S_0742	-	-1.70581	3.84269e-39
A1S_1199	gst	-1.70619	1.1089e-44
A1S_0126	-	-1.73502	4.34644e-13
A1S_3120	-	-1.73974	0.0446387
A1S_2696	-	-1.74795	4.76564e-18
A1S_0913	-	-1.75857	6.05073e-17
A1S_2022	-	-1.75937	0.000442957
A1S_3760		-1.76566	6.79673e-05
A1S_3377	-	-1.76775	9.98071e-71
A1S_2813	pilI	-1.76805	9.52253e-06
A1S_3301	-	-1.77077	1.15474e-22
A1S_1261	-	-1.77131	5.97075e-25
A1S_3629		-1.77453	4.49544e-24
A1S_0912	-	-1.78726	1.03749e-20
A1S_3758		-1.79728	0.00484231
A1S_2081	-	-1.7984	1.00822e-12
A1S_0641	-	-1.80872	1.05986e-14
A1S_3726		-1.86372	0.0219229
trnV_1		-1.86672	0.00260444
A1S_2207	-	-1.86753	1.31322e-19
trnH		-1.87109	1.06026e-06
A1S_2662	-	-1.87284	2.93235e-125
A1S_3534		-1.87697	2.92117e-18
A1S_0634	-	-1.87707	4.91428e-10
A1S_2724	-	-1.89341	6.86559e-50
A1S_2849	-	-1.9063	1.66479e-42
A1S_3528		-1.91616	1.11862e-32
A1S_2180	-	-1.93111	3.77534e-22
A1S_1370	-	-1.93396	1.26965e-15
A1S_0091	-	-1.94231	1.332e-18
A1S_1281	-	-1.94685	2.13483e-23
A1S_0643	-	-1.95001	2.40727e-19
A1S_2820	-	-1.95615	1.00592e-07
A1S_2815	pilG	-1.95837	3.08351e-45
A1S_3043	-	-1.96122	2.87372e-31
A1S_2016	-	-1.96645	0.0157719
A1S_1399	-	-1.97446	4.30872e-16
A1S_3754		-1.97534	0.00136085
A1S_3788		-1.9762	1.5953e-11
A1S_3506		-1.97908	1.83426e-31
A1S_2233	-	-1.99118	9.95817e-05
trnM_2		-1.99332	1.30702e-06
A1S_3631		-2.01084	0.000384821
A1S_3766		-2.02087	0.00090884
A1S_1072	-	-2.0388	9.11934e-08
A1S_1266	-	-2.04593	4.41032e-25
A1S_3195	-	-2.06146	1.47656e-08
A1S_3554		-2.06442	6.79524e-34
A1S_1493	gltL	-2.06515	6.01744e-35
A1S_3526		-2.06641	3.68507e-35
A1S_2232	mmsA2 (mmsA)	-2.06986	5.55904e-19
A1S_3545		-2.08116	1.4154e-11
A1S_2431	-	-2.08816	1.63578e-206
A1S_1377	-	-2.08821	1.03742e-20
A1S_2443	-	-2.09079	9.72013e-42
A1S_3582		-2.10048	8.80176e-64
A1S_3887		-2.1031	1.67999e-23
A1S_0408	-	-2.1034	9.6447e-73
A1S_3236	-	-2.11415	1.30435e-101
A1S_1368	-	-2.12266	2.38177e-24
A1S_1491	gltJ	-2.12858	1.1767e-63
A1S_3644		-2.13112	5.32462e-20
A1S_1220	-	-2.13203	0.000171657
A1S_0632	-	-2.14027	6.32939e-11
A1S_3660		-2.14643	0.000266899
A1S_1658	-	-2.14731	2.42967e-19
A1S_3194	comN	-2.15236	0.00479499
A1S_3735		-2.15267	2.2854e-13
A1S_3539		-2.15267	5.98121e-13
A1S_3196	-	-2.15286	4.14261e-66
A1S_3831		-2.15567	1.66809e-24
A1S_1369	-	-2.17341	3.37835e-28
A1S_0009	-	-2.1791	2.95035e-56
A1S_1373	-	-2.18707	7.786e-16
A1S_3651		-2.20627	3.5246e-05
A1S_2753	-	-2.21006	6.85444e-276
A1S_3786		-2.21415	1.10273e-06
A1S_2841	-	-2.24376	2.25151e-47
A1S_2031	-	-2.24474	0.0148621
A1S_3811		-2.25689	3.26552e-17
A1S_1374	mgh	-2.27615	4.32429e-25
A1S_3675		-2.28209	5.19291e-08
A1S_3298	-	-2.28401	9.99609e-74
A1S_1378	-	-2.30215	2.7597e-12
A1S_1372	-	-2.30509	5.31685e-18
A1S_1490	gltI	-2.30973	2.47201e-21
A1S_0645	-	-2.31217	7.25268e-13
A1S_0647	-	-2.32422	7.72135e-22
A1S_1379	-	-2.34121	7.88592e-09
A1S_3914		-2.34695	1.12935e-14
A1S_2773	-	-2.34903	0
A1S_1376	-	-2.36047	3.06088e-22
A1S_3794		-2.36475	4.73019e-09
A1S_3619		-2.38752	3.5082e-28
A1S_0731	-	-2.38803	1.4279e-25
A1S_3044	-	-2.40096	5.36709e-23
trnM_3		-2.42283	1.59315e-06
A1S_1492	gltK	-2.42694	9.87226e-40
A1S_2234	-	-2.43832	1.13713e-06
A1S_2210	-	-2.4806	3.80715e-07
A1S_1984	-	-2.48186	7.75207e-27
A1S_3659		-2.48878	0.00831484
trnT_1		-2.49676	0.000191337
A1S_1375	-	-2.53426	2.28651e-33
A1S_3523		-2.54338	6.58705e-14
A1S_2072	-	-2.54473	7.35861e-28
A1S_1476	-	-2.55342	1.13093e-92
A1S_3540		-2.59159	3.13138e-14
A1S_3829		-2.62236	7.42709e-43
A1S_3544		-2.63047	1.5062e-16
A1S_0683	raiA	-2.64113	3.72304e-20
A1S_2906	-	-2.65025	3.78987e-38
A1S_0642	parM (stbA)	-2.65273	2.7498e-61
A1S_3548		-2.66529	1.21321e-14
A1S_3541		-2.67008	7.78498e-23
A1S_0630	-	-2.68291	5.117e-62
A1S_0157	-	-2.687	6.05162e-177
A1S_0627	-	-2.71242	8.51322e-128
A1S_1258	-	-2.73969	6.59196e-37
A1S_3909		-2.82739	1.94955e-15
A1S_0646	-	-2.8477	8.59841e-39
A1S_0644	-	-2.86651	1.53739e-13
A1S_3546		-2.87191	3.81236e-24
A1S_0077	-	-2.88693	2.74363e-44
A1S_2348	-	-2.92629	4.06782e-70
A1S_0496	-	-2.93309	1.7574e-18
A1S_3710		-2.95015	0.0486457
A1S_3802		-2.96226	0.00033478
A1S_0549	-	-2.96264	3.96892e-54
A1S_3535		-2.98698	2.77683e-14
A1S_0548	-	-2.98732	4.33693e-29
A1S_0624	-	-2.99304	1.24644e-37
A1S_0631	-	-3.0845	1.09698e-60
A1S_3522		-3.15636	4.30661e-74
A1S_3880		-3.157	2.12446e-30
A1S_3597		-3.17061	4.34692e-05
A1S_2041	-	-3.28984	5.20239e-34
A1S_3801		-3.45213	4.03695e-18
A1S_3641		-3.53449	2.60809e-21
A1S_3542		-3.5512	2.53134e-35
A1S_3543		-3.93132	1.69356e-76
A1S_3908		-4.29564	4.37864e-52
A1S_3303	-	-4.42422	7.99124e-68
A1S_0087	-	-4.69871	1.14212e-38
A1S_3197	mrcA	-4.83792	3.07423e-113
trnD_3		-31.4882	0.023232

### Sheet: LOS- vs LOS- + Colistin
Table S1. Differential gene expression profiles in outer membrane homeostasis mutants associated with colistin resistance.
Feature ID	Gene symbol	log2 fold change	FDR
A1S_0157	-	1.67286	0
A1S_3542		1.83538	0
A1S_2753	-	1.16216	0
A1S_2773	-	1.55563	0
A1S_2662	-	1.10328	0
A1S_3543		2.53577	0
A1S_0528	secB	1.07417	0
A1S_3619		1.46126	0
A1S_1186	clpB	1.14375	0
A1S_1665	-	1.3456	0
A1S_2848	-	1.15177	0
A1S_3236	-	1.31971	0
A1S_2849	-	1.29354	0
A1S_3506		1.64321	0
A1S_0032	-	-1.37219	0
A1S_2889	-	-1.49123	4.28259e-242
A1S_0536	macB	-1.44289	8.95087e-94
A1S_0535	TolC	-1.24808	2.95268e-84
A1S_3253	-	-1.61037	4.4609e-41
A1S_0538	macA	-1.45371	1.69977e-34
A1S_2654	-	-1.56723	6.85621e-34
A1S_1248	-	-1.21392	4.61927e-33
A1S_3034	-	-1.01676	5.73527e-33
A1S_2455	-	-1.09386	2.41066e-30
A1S_2259	-	-1.33691	9.4816e-29
A1S_3127	-	-1.32074	4.20629e-27
A1S_2660	-	-1.28269	1.84542e-22
A1S_0835	lolB	-1.09306	8.38565e-21
A1S_2729	lolA	-1.18237	2.76234e-20
A1S_3791	-	-1.18474	3.24079e-16
A1S_2072	-	1.1133	2.51329e-14
A1S_3522		1.27886	2.51329e-14
A1S_0642	parM (stbA)	1.49251	1.64043e-13
A1S_2025	-	1.31231	3.1215e-13
A1S_0627	-	1.09513	1.30573e-12
A1S_2815	pilG	1.39402	1.79397e-12
A1S_3582		1.18388	4.8648e-12
A1S_3887		1.04678	1.22765e-11
A1S_0912	-	1.22419	5.9657e-11
A1S_3283	gabP	-1.04185	5.98775e-11
A1S_3880		2.24856	1.57934e-10
A1S_0640	-	1.0669	4.15101e-10
A1S_3864	-	-1.09465	5.35464e-10
A1S_2890	-	1.17983	8.60678e-10
A1S_2883	baeR	-1.15824	2.27915e-09
A1S_0033	-	-1.19784	2.70679e-09
A1S_0087	-	1.68128	2.87932e-09
A1S_0630	-	1.2312	3.3242e-09
A1S_2885	-	-1.31371	3.82127e-09
A1S_3816		1.28232	9.75962e-09
A1S_0474	-	1.26415	1.44892e-08
A1S_0646	-	1.40464	1.89558e-08
A1S_3599		1.07217	3.45172e-08
A1S_0097	-	1.03321	3.82826e-08
A1S_3273	-	1.13065	1.05426e-07
A1S_3628		1.21568	1.11404e-07
A1S_2559	-	1.04425	2.63732e-07
A1S_0537	-	-1.24994	2.7297e-07
A1S_0624	-	1.42547	2.82761e-07
A1S_3541		1.70559	3.47055e-07
A1S_3801		1.01876	6.11074e-07
A1S_2814	pilH	1.02936	1.32677e-06
A1S_2157	-	-1.08834	1.64321e-06
A1S_3492	-	-1.01657	1.82315e-06
A1S_1444	tauC	1.12516	1.85824e-06
A1S_0644	-	1.56435	2.15655e-06
A1S_2911	-	1.42578	2.70863e-06
A1S_3552		1.42411	1.25889e-05
A1S_3713		1.33973	1.48272e-05
A1S_3540		1.64275	1.81822e-05
A1S_3535		1.64644	2.09064e-05
A1S_0913	-	1.09159	2.78429e-05
A1S_0631	-	1.17836	3.104e-05
A1S_2021	-	1.52836	5.11317e-05
A1S_0645	-	1.46901	6.81032e-05
A1S_1992	-	1.00645	7.91322e-05
A1S_2022	-	1.49912	0.000126248
A1S_1397	-	1.40965	0.000126844
A1S_3534		1.05822	0.000139395
A1S_1443	tauB	1.05928	0.000145277
A1S_2081	-	1.18547	0.000153676
A1S_3539		1.41965	0.000159177
A1S_0365	-	1.09749	0.000271577
A1S_3537		1.10021	0.000310669
A1S_3524		1.14963	0.000400881
A1S_2041	-	1.05436	0.000411541
A1S_3760		1.71088	0.000550411
A1S_0647	-	1.1422	0.000638238
A1S_0731	-	1.08105	0.000824032
A1S_0302	-	1.06007	0.000963213
A1S_0650	-	1.04115	0.00114634
A1S_1399	-	1.04833	0.00127276
A1S_3546		1.31858	0.00159306
A1S_3544		1.36801	0.00235006
A1S_3553		1.17712	0.00314297
A1S_2142	-	-1.3673	0.00443098
A1S_3195	-	1.28297	0.00831764
A1S_3735		1.14438	0.0109757
A1S_3734		1.01948	0.0112788
A1S_3846		1.18258	0.0121375
A1S_2027	-	1.25557	0.0122654
A1S_2026	-	1.26125	0.0135383
A1S_3766		1.77911	0.0152165
A1S_3641		1.30291	0.017178
A1S_3651		1.62593	0.0180754
A1S_3480		-1.29565	0.0185153
A1S_2813	pilI	1.21316	0.0200892
A1S_1398	-	1.20376	0.027367
A1S_3548		1.17532	0.0284388
A1S_3585		-1.42714	0.036173
A1S_2141	-	-1.01848	0.0441497
